# Diverse biological processes coordinate the transcriptional response to nutritional changes in a *Drosophila melanogaster* multiparent population

**DOI:** 10.1101/712984

**Authors:** E. Ng’oma, P.A. Williams-Simon, A. Rahman, E.G. King

**Author notes:** **Corresponding Author:** Enoch Ng’oma, Postdoctoral Scholar, 401 Tucker Hall, University of Missouri, Columbia, MO 65211, USA.

## Abstract

**Background:** Environmental variation in the amount of resources available to populations challenge individuals to optimize the allocation of those resources to key fitness functions. This coordination of resource allocation relative to resource availability is commonly attributed to key nutrient sensing gene pathways in laboratory model organisms, chiefly the insulin/TOR signaling pathway. However, the genetic basis of diet-induced variation in gene expression is less clear.

**Results:** To describe the natural genetic variation underlying nutrient-dependent differences, we used an outbred panel derived from a multiparental population, the *Drosophila* Synthetic Population Resource. We analyzed RNA sequence data from multiple female tissue samples dissected from flies reared in three nutritional conditions: high sugar (HS), dietary restriction (DR), and control (C) diets. A large proportion of genes in the experiment (19.6% or 2,471 genes) were significantly differentially expressed for the effect of diet, 7.8% (978 genes) for the effect of the interaction between diet and tissue type (LRT, *P*_adj._ < 0.05). Interestingly, we observed similar patterns of gene expression relative to the C diet, in the DR and HS treated flies, a response likely reflecting diet component ratios. Hierarchical clustering identified 21 robust gene modules showing intra-modularly similar patterns of expression across diets, all of which were highly significant for diet or diet-tissue interaction effects (false discovery rate, FDR *P*_adj._ < 0.05). Gene set enrichment analysis for different diet-tissue combinations revealed a diverse set of pathways and gene ontology (GO) terms (two-sample t-test, FDR < 0.05). GO analysis on individual co-expressed modules likewise showed a large number of terms encompassing a large number of cellular and nuclear processes (Fisher exact test, *P*_adj._ < 0.01). Although a handful of genes in the IIS/TOR pathway including *Ilp5*, *Rheb*, and *Sirt2* showed significant elevation in expression, known key genes such as *InR*, *chico*, insulin peptide genes, and the nutrient-sensing pathways were not observed.

**Conclusions:** Our results suggest that a more diverse network of pathways and gene networks mediate the diet response in our population. These results have important implications for future studies focusing on diet responses in natural populations.
