## Additional file 5 for "Diverse biological processes coordinate the transcriptional response to nutritional changes in a *Drosophila melanogaster* multiparent population"

Table S5: Eigenegene expression. Modules are assigned color names which correspond with letter names (a - v, second row below) reported in the manuscript
MEblack	MEblue	MEbrown	MEcyan	MEdarkgreen	MEdarkgrey	MEdarkred	MEdarkturquoise	MEgreenyellow	MEgrey	MElightcyan	MElightgreen	MElightyellow	MEpink	MEred	MEroyalblue	MEsalmon	MEskyblue	MEsteelblue	MEtan	MEturquoise	MEwhite
a	b	c	d	e	f	g	h	i	j	k	l	m	n	o	p	q	r	s	t	u	v
-0.039388424	0.001863013	0.18100138	0.152996802	-0.064173541	-0.160258855	-0.028290537	0.104384229	0.044068524	-0.122644126	-0.047630727	-0.03517883	-0.004989897	-0.101296572	-0.082397816	-0.076879672	-0.171234441	-0.047750958	0.061258146	-0.158382954	0.08557634	-0.042912935
-0.165459207	0.15954978	-0.089184965	-0.003895564	0.130845379	0.133920183	0.142873215	-0.208236443	-0.174930519	-0.024569517	-0.119423781	-0.101466816	-0.024164984	-0.092958325	0.183963118	-0.005378849	0.042423617	0.105534032	-0.004078342	-0.010754273	0.109135713	-0.023140213
0.191443172	-0.173802078	-0.098698703	-0.166825273	-0.078617916	0.002970442	-0.145099255	0.057127759	0.117079786	0.142686677	0.182477604	0.144728288	0.048064956	0.178827182	-0.119112996	0.097365482	0.09936791	-0.044979489	-0.033573951	0.144477115	-0.204257749	-0.096370269
-0.049250289	0.022553684	0.195914444	0.168836087	0.081002196	-0.11665047	-0.112261624	0.131474991	0.021992684	-0.034575777	0.086483465	-0.118788914	-0.117860433	-0.047141436	-0.068221817	0.097380021	-0.148806416	-0.159583854	0.239603741	-0.193019538	0.097992703	-0.026128263
-0.118147379	0.14451785	-0.087339648	-0.023023582	0.123619902	0.115913318	0.085845181	-0.182872158	-0.159051326	-0.000307736	-0.06593442	-0.109575475	-0.073855445	-0.064363004	0.166202237	0.013819814	0.0417864	0.034820002	0.021295899	-0.020202339	0.094456726	-0.037344935
0.180455962	-0.159178579	-0.103017363	-0.165208928	0.035959359	0.031722276	-0.270034859	0.066749902	0.075342895	0.235587264	0.321451941	0.033705927	-0.114383474	0.227901906	-0.111708929	0.260858123	0.115278378	-0.226918322	0.136482561	0.083222036	-0.201124316	-0.098866454
-0.025555134	-0.007611219	0.173209565	0.13107056	-0.07051098	-0.165264291	0.019296318	0.073809632	0.042770853	-0.111028294	-0.013464351	-0.040334043	-0.006254798	-0.086397769	-0.090588543	-0.06471254	-0.162229826	-0.021713519	0.02861773	-0.153023504	0.075186008	-0.043166953
-0.096219468	0.14251807	-0.090981262	-0.027539633	0.145080256	0.118345019	0.061046829	-0.164519624	-0.150282924	0.012160756	-0.031048201	-0.104869806	-0.07934444	-0.05479771	0.163056442	0.053173564	0.040879119	0.016868639	0.067134337	-0.026300639	0.093387425	-0.033264409
0.173670736	-0.17027793	-0.071052639	-0.151191714	-0.069679322	-0.016183678	-0.14693749	0.068197433	0.117651097	0.13149899	0.185969327	0.118025166	0.030507476	0.164113417	-0.121419491	0.106146088	0.072010537	-0.049652355	0.010436989	0.105945172	-0.188109998	-0.070928443
-0.018361536	-0.01001998	0.166922052	0.143331593	-0.069903442	-0.162927496	0.011785622	0.108161876	0.055156781	-0.114243731	-0.028933627	-0.035458847	-0.008696671	-0.076970769	-0.092208455	-0.069439344	-0.150947644	-0.020784119	0.052812399	-0.146668004	0.078899251	-0.003531747
-0.146543329	0.142204881	-0.065644672	-0.017809092	0.08021079	0.100481008	0.176926291	-0.194294907	-0.151484694	-0.051346649	-0.126629364	-0.083512926	-0.013186749	-0.106441988	0.166924292	-0.061385652	0.017684095	0.130370107	-0.032095576	-0.020482431	0.102492861	-0.120036116
0.191443172	-0.173802078	-0.098698703	-0.166825273	-0.078617916	0.002970442	-0.145099255	0.057127759	0.117079786	0.142686677	0.182477604	0.144728288	0.048064956	0.178827182	-0.119112996	0.097365482	0.09936791	-0.044979489	-0.033573951	0.144477115	-0.204257749	-0.096370269
-0.033759896	0.00564229	0.180638561	0.151346138	-0.036420792	-0.153037344	-0.001009864	0.102914306	0.041763425	-0.102520203	-0.007632212	-0.050802643	-0.023548458	-0.082769324	-0.081764861	-0.035127998	-0.158811873	-0.040107639	0.082727972	-0.16116107	0.08719187	-0.037206683
-0.064367513	0.133798671	-0.103547695	-0.042850037	0.138343182	0.11090706	-0.037465612	-0.164437656	-0.159507167	0.062524467	0.013363664	-0.14845235	-0.178725608	-0.003253994	0.150865095	0.068870192	0.06615877	-0.11349277	0.054223177	-0.023272012	0.072810907	0.027061
0.191443172	-0.173802078	-0.098698703	-0.166825273	-0.078617916	0.002970442	-0.145099255	0.057127759	0.117079786	0.142686677	0.182477604	0.144728288	0.048064956	0.178827182	-0.119112996	0.097365482	0.09936791	-0.044979489	-0.033573951	0.144477115	-0.204257749	-0.096370269
-0.036244099	0.021425952	0.186145364	0.160495646	-0.058518193	-0.160085611	0.104420902	0.096740804	0.044828284	-0.130109086	-0.03461582	-0.024252582	0.020059507	-0.102040075	-0.075407672	-0.061988456	-0.160841039	0.049294256	0.031347847	-0.154711348	0.098305048	-0.070293517
-0.118147379	0.14451785	-0.087339648	-0.023023582	0.123619902	0.115913318	0.085845181	-0.182872158	-0.159051326	-0.000307736	-0.06593442	-0.109575475	-0.073855445	-0.064363004	0.166202237	0.013819814	0.0417864	0.034820002	0.021295899	-0.020202339	0.094456726	-0.037344935
0.22020282	-0.191949725	-0.122026107	-0.184075176	-0.202133784	-0.006627273	-0.018325414	0.036435943	0.158245366	0.060973779	0.040011544	0.282453771	0.228070865	0.144466224	-0.124210568	-0.074907766	0.110814815	0.141632208	-0.247641403	0.244264139	-0.223538932	-0.119315909
-0.040756135	0.002278123	0.173862355	0.155680269	-0.077049389	-0.17397315	0.064298728	0.118606161	0.068638996	-0.148936731	-0.065046595	-0.000834564	0.049973386	-0.116048397	-0.089551745	-0.103089666	-0.182515373	0.024742252	0.014229284	-0.154400358	0.081861387	-0.042724741
-0.126755456	0.160607593	-0.087511695	-0.004666172	0.170850082	0.163606862	0.047500894	-0.169342371	-0.188557641	0.029423722	-0.046587676	-0.14720715	-0.111216959	-0.043420839	0.198013813	0.046414703	0.082037692	-0.017160164	0.048655055	-0.003493372	0.098177156	-0.027963674
0.186252109	-0.18237031	-0.0621509	-0.136386408	-0.170626261	-0.015110088	-0.0111534	0.079870096	0.166463219	0.057938155	0.038894753	0.21157427	0.17220433	0.139764772	-0.122795665	-0.055066272	0.089233225	0.121946514	-0.194449141	0.192742082	-0.181057664	-0.081339409
-0.046866512	-0.039083679	0.180201425	0.160738693	-0.471333958	-0.309712531	0.534206309	0.069434333	0.18182609	-0.481248052	-0.521159377	0.2953004	0.528617214	-0.335710886	-0.107973771	-0.642603768	-0.285038074	0.615695927	-0.49931516	-0.032008959	0.08844714	0.070837216
-0.140923882	0.162047061	-0.101030042	-0.00883939	0.162831604	0.170421531	0.031704284	-0.190672995	-0.194068233	0.033555491	-0.049222581	-0.14910327	-0.117944674	-0.04880773	0.199165167	0.054430816	0.085137411	-0.035137309	0.03994484	0.003288635	0.096509289	-0.074815399
0.189675716	-0.177120972	-0.09051723	-0.148275252	-0.17091116	0.002964858	-0.003494589	0.069891365	0.159535616	0.053389172	-0.013780823	0.23269861	0.198448724	0.144254635	-0.113176221	-0.095484375	0.113287775	0.132616263	-0.256115429	0.217078938	-0.183913151	-0.072760749
-0.067307529	0.00647213	0.197440156	0.182494387	-0.144137444	-0.209913104	0.178550128	0.128284013	0.097026571	-0.244125066	-0.188955248	0.064526858	0.180820185	-0.192931396	-0.080941531	-0.228239219	-0.230080811	0.18424426	-0.061472466	-0.143895774	0.099379968	0.168697248
-0.170955271	0.172750895	-0.088908429	0.003973304	0.192303448	0.19775818	0.026602652	-0.199262853	-0.220755882	0.054597768	-0.039809796	-0.179451831	-0.154862452	-0.046539831	0.208659784	0.080718179	0.103432618	-0.051194345	0.068517447	0.010301216	0.1008466	-0.032871276
0.198782514	-0.177022113	-0.109479182	-0.152256515	-0.199433907	-0.007516038	0.032556669	0.074159724	0.17579685	0.026734939	-0.07396731	0.268943493	0.250120062	0.135490681	-0.114089646	-0.162784609	0.109927417	0.168779483	-0.341976387	0.230426178	-0.185826296	-0.100626159
-0.074659899	0.03231286	0.207162615	0.198221026	-0.024885605	-0.170150249	0.053217423	0.151602739	0.062998895	-0.164489076	-0.084176771	-0.009036914	0.080100893	-0.15198353	-0.06460699	-0.087526665	-0.208895869	0.049556622	0.075006247	-0.174466595	0.108835101	0.289788493
-0.120573924	0.154181571	-0.118730969	-0.021765974	0.120471526	0.155981137	0.053160393	-0.207816541	-0.181000544	0.016681943	-0.0720047	-0.116945843	-0.092745866	-0.053475167	0.192552164	0.023235073	0.080190546	-0.015323296	-0.013226824	0.019646483	0.087310641	-0.146890399
0.189675716	-0.177120972	-0.09051723	-0.148275252	-0.17091116	0.002964858	-0.003494589	0.069891365	0.159535616	0.053389172	-0.013780823	0.23269861	0.198448724	0.144254635	-0.113176221	-0.095484375	0.113287775	0.132616263	-0.256115429	0.217078938	-0.183913151	-0.072760749
-0.067307529	0.00647213	0.197440156	0.182494387	-0.144137444	-0.209913104	0.178550128	0.128284013	0.097026571	-0.244125066	-0.188955248	0.064526858	0.180820185	-0.192931396	-0.080941531	-0.228239219	-0.230080811	0.18424426	-0.061472466	-0.143895774	0.099379968	0.168697248
-0.140923882	0.162047061	-0.101030042	-0.00883939	0.162831604	0.170421531	0.031704284	-0.190672995	-0.194068233	0.033555491	-0.049222581	-0.14910327	-0.117944674	-0.04880773	0.199165167	0.054430816	0.085137411	-0.035137309	0.03994484	0.003288635	0.096509289	-0.074815399
0.183992526	-0.171970493	-0.099921607	-0.156182834	-0.142673311	0.031520699	-0.031887035	0.055644275	0.136346779	0.075494422	-0.006269913	0.217578069	0.173021781	0.15750845	-0.102643353	-0.068602244	0.140702682	0.107122791	-0.231920759	0.228068554	-0.184855495	-0.03631668
-0.106947571	0.030381216	0.228534228	0.215337561	-0.003280825	-0.185816487	0.062478051	0.173492819	0.074642304	-0.181826404	-0.085438249	-0.02732149	0.064589248	-0.167982772	-0.061633619	-0.079736775	-0.243873926	0.046982238	0.164189766	-0.214707183	0.118376243	0.356888025
-0.145410879	0.160648187	-0.108969074	-0.012898717	0.16770136	0.164339946	-0.000446805	-0.186270217	-0.185958864	0.03351853	-0.038488153	-0.152808257	-0.112953421	-0.051795081	0.197434906	0.067355307	0.074888789	-0.056871432	0.055833682	-0.013299786	0.099702761	-0.091536248
0.189675716	-0.177120972	-0.09051723	-0.148275252	-0.17091116	0.002964858	-0.003494589	0.069891365	0.159535616	0.053389172	-0.013780823	0.23269861	0.198448724	0.144254635	-0.113176221	-0.095484375	0.113287775	0.132616263	-0.256115429	0.217078938	-0.183913151	-0.072760749
-0.067574264	0.041973883	0.186718834	0.174967013	-0.028142398	-0.14622473	0.093549526	0.127768771	0.045145454	-0.14528574	-0.085827743	-0.023826567	0.028046678	-0.129215016	-0.049786098	-0.084826629	-0.164296409	0.054602546	0.078656325	-0.162627612	0.109225879	0.432319616
-0.114475637	0.166876045	-0.103642099	-0.013380114	0.180948343	0.189021073	0.023359753	-0.189724452	-0.198687017	0.056322356	-0.044087366	-0.140308136	-0.148973088	-0.021054566	0.207108465	0.062708391	0.107372384	-0.040698488	0.016738485	0.02955841	0.088667288	-0.013190869
0.176713842	-0.176976049	-0.100394207	-0.158490553	-0.0640343	0.006048263	-0.187038924	0.079546249	0.120779198	0.155065204	0.187231531	0.092519504	-0.008944422	0.185401761	-0.125441076	0.118752513	0.097611395	-0.156236246	0.012564139	0.122880961	-0.187328351	-0.104677506
-0.063387773	0.042000918	0.19497255	0.186997694	0.041610636	-0.119244483	-0.002136881	0.159898104	0.047493281	-0.083117169	0.027153793	-0.080062505	-0.054705797	-0.077784758	-0.057968328	0.035565997	-0.164272077	-0.069592718	0.211419388	-0.191006776	0.106258767	0.377630599
-0.132440622	0.165541175	-0.09609787	-0.009645143	0.178717633	0.181698286	0.016811477	-0.189753787	-0.199396731	0.048988056	-0.039209059	-0.15047919	-0.149964507	-0.034754205	0.204554871	0.069233237	0.098182725	-0.055695616	0.050582376	0.016969501	0.092238964	-0.028923486
0.180884781	-0.161277458	-0.093086267	-0.16158018	0.018503787	0.042887215	-0.280639298	0.065850245	0.066325724	0.22772875	0.254217062	0.046304417	-0.098351608	0.236405479	-0.110873209	0.206800136	0.144443878	-0.236204372	0.056101784	0.115678502	-0.190866122	-0.10962853
-0.063312677	0.034816293	0.196523377	0.182671017	-0.014626223	-0.139060767	0.065979821	0.138319324	0.045411857	-0.120531572	-0.037231921	-0.051013398	-0.012719792	-0.106103317	-0.060724073	-0.041167374	-0.171999399	0.013459402	0.116469385	-0.175481337	0.105851404	0.260454056
-0.123876267	0.166467624	-0.105832984	-0.009318504	0.181459778	0.193791898	-0.007807744	-0.18574982	-0.199317457	0.061827298	-0.02098116	-0.144846658	-0.158965253	-0.019481234	0.21024965	0.091696292	0.114930484	-0.071571692	0.072131591	0.033102359	0.086742209	-0.066564281
0.174773098	-0.16811375	-0.100918601	-0.159902902	-0.020455605	0.028042781	-0.229287183	0.066762173	0.091699034	0.18886518	0.219488661	0.06902022	-0.049300988	0.206647159	-0.114202593	0.165169618	0.123129861	-0.189219873	0.040141372	0.118926329	-0.187457321	-0.081729784
-0.063312677	0.034816293	0.196523377	0.182671017	-0.014626223	-0.139060767	0.065979821	0.138319324	0.045411857	-0.120531572	-0.037231921	-0.051013398	-0.012719792	-0.106103317	-0.060724073	-0.041167374	-0.171999399	0.013459402	0.116469385	-0.175481337	0.105851404	0.260454056
-0.132440622	0.165541175	-0.09609787	-0.009645143	0.178717633	0.181698286	0.016811477	-0.189753787	-0.199396731	0.048988056	-0.039209059	-0.15047919	-0.149964507	-0.034754205	0.204554871	0.069233237	0.098182725	-0.055695616	0.050582376	0.016969501	0.092238964	-0.028923486
0.174773098	-0.16811375	-0.100918601	-0.159902902	-0.020455605	0.028042781	-0.229287183	0.066762173	0.091699034	0.18886518	0.219488661	0.06902022	-0.049300988	0.206647159	-0.114202593	0.165169618	0.123129861	-0.189219873	0.040141372	0.118926329	-0.187457321	-0.081729784
-0.084869348	0.035931487	0.214158416	0.196300522	-0.071064419	-0.158707852	0.187393651	0.145989864	0.072339239	-0.182753723	-0.108071738	-0.001855485	0.08692873	-0.152490446	-0.061271337	-0.116024111	-0.211854209	0.147451838	0.039481471	-0.170638314	0.116343872	0.0408082
-0.1509282	0.167968675	-0.079763757	0.00419446	0.187575398	0.170645703	0.03799703	-0.189739591	-0.198972581	0.031336348	-0.052706968	-0.144856205	-0.128009975	-0.05421698	0.201997309	0.057370877	0.082045807	-0.029882681	0.05883152	0.004913339	0.101054826	0.039025898
0.166720671	-0.166087742	-0.109275329	-0.159637974	-0.015836302	0.035192866	-0.220183327	0.054890025	0.08799218	0.183801587	0.217017392	0.068236738	-0.040606936	0.198134238	-0.106293493	0.169956206	0.127334312	-0.175219	0.051758194	0.118219525	-0.184177489	-0.030883316
-0.037419324	0.019358887	0.190243708	0.172418837	-0.00090871	-0.132066002	-0.014887012	0.119620556	0.016669456	-0.070969658	0.017818004	-0.098309036	-0.111148779	-0.064923046	-0.073870529	0.000615247	-0.1475749	-0.07862406	0.136320357	-0.177652644	0.091577096	0.191057807
-0.140482382	0.160852356	-0.09515264	-0.020076414	0.164887015	0.173334471	0.01369687	-0.193801285	-0.20060987	0.046466223	-0.039060743	-0.171905762	-0.163909711	-0.04426404	0.198864058	0.065157387	0.088382226	-0.080629602	0.054627909	0.000303894	0.09249153	-0.07496469
0.174773098	-0.16811375	-0.100918601	-0.159902902	-0.020455605	0.028042781	-0.229287183	0.066762173	0.091699034	0.18886518	0.219488661	0.06902022	-0.049300988	0.206647159	-0.114202593	0.165169618	0.123129861	-0.189219873	0.040141372	0.118926329	-0.187457321	-0.081729784
