## Additional file 7 for "Diverse biological processes coordinate the transcriptional response to nutritional changes in a *Drosophila melanogaster* multiparent population"

Table S7: 49 DEGs were located within the BC interval of a QTL for the difference in median lifespan between flies on DR and C diets (Stanley et al, 2017)
sn	FBgn	baseMean	log2FoldChange	lfcSE	stat	pvalue	padj	X	spp	gname	v3	cyt	pos	chr	startp	stopp	effect
1	FBgn0043576	92.89395039	-3.1650128	0.507748049	36.1814774	1.39E-08	1.64E-06	27454	Dmel	PGRP-SC1a	Feb-59	44E2-44E2	2R:8709733..8710320(1)	2R	8709733	8710320	treat
2	FBgn0013307	2498.796168	0.947223837	0.179906413	32.20401918	1.02E-07	8.35E-06	27332	Dmel	Odc1	Feb-58	44A2-44A2	2R:8004824..8006672(1)	2R	8004824	8006672	treat
3	FBgn0033232	614.9359294	-0.102775784	0.040075468	29.3847572	4.16E-07	2.58E-05	21177	Dmel	CG12159	Feb-57	43F1-43F1	2R:7915027..7916478(-1)	2R	7915027	7916478	treat
4	FBgn0033377	1786.578215	-0.512554604	0.095227347	28.2748798	7.25E-07	4.06E-05	28898	Dmel	Pgm2a	Feb-60	45A6-45A7	2R:9107151..9109718(-1)	2R	9107151	9109718	treat
5	FBgn0028473	8906.882049	0.329164069	0.063753715	27.74813238	9.43E-07	4.95E-05	5948	Dmel	Non1	Feb-60	45D2-45D3	2R:9396265..9398734(-1)	2R	9396265	9398734	treat
6	FBgn0259226	79.7831563	0.544231345	0.109136128	25.08983447	3.56E-06	0.000145341	27466	Dmel	CG42326	Feb-59	44D3-44D3	2R:8573368..8584779(-1)	2R	8573368	8584779	treat
7	FBgn0033268	1426.170745	0.689314251	0.138484426	24.92518449	3.87E-06	0.000152553	27936	Dmel	Obp44a	Feb-58	44B3-44B3	2R:8134170..8135315(-1)	2R	8134170	8135315	treat
8	FBgn0033226	1805.723217	0.213004593	0.05145577	24.8429936	4.03E-06	0.000156184	27921	Dmel	CG1882	Feb-57	43E18-43E18	2R:7812504..7815486(1)	2R	7812504	7815486	treat
9	FBgn0033382	1675.95044	0.184761795	0.038418312	24.12097289	5.78E-06	0.000207044	27484	Dmel	Hydr1	Feb-60	45A11-45A11	2R:9132480..9135453(1)	2R	9132480	9135453	treat
10	FBgn0033327	97.10825856	-2.438364783	0.479608924	24.01720958	6.09E-06	0.000215155	27458	Dmel	PGRP-SC1b	Feb-59	44E2-44E2	2R:8713446..8715094(1)	2R	8713446	8715094	treat
11	FBgn0014469	3233.57321	-0.356320816	0.091384467	23.92209456	6.39E-06	0.000221581	27095	Dmel	Cyp4e2	Feb-59	44D1-44D1	2R:8444560..8447164(1)	2R	8444560	8447164	treat
12	FBgn0010114	3050.0291	0.444984664	0.096325406	21.37984468	2.28E-05	0.0006079	21252	Dmel	hig	Feb-60	45B7-45B8	2R:9227785..9247249(-1)	2R	9227785	9247249	treat
13	FBgn0027561	1800.208045	0.157372613	0.037276291	19.49139263	5.85E-05	0.001219886	27497	Dmel	CG18659	Feb-60	45A9-45A10	2R:9123304..9132030(-1)	2R	9123304	9132030	treat
14	FBgn0011286	1856.590096	0.551360016	0.13099256	19.17438901	6.86E-05	0.001360873	21394	Dmel	RyR	Feb-59	44F1-44F2	2R:8860364..8888097(1)	2R	8860364	8888097	treat
15	FBgn0033413	2166.372411	0.109682583	0.028371576	18.47727864	9.72E-05	0.001746008	5189	Dmel	prel	Feb-60	45D5-45D5	2R:9424087..9426107(1)	2R	9424087	9426107	treat
16	FBgn0033249	238.0726947	0.349170265	0.089017222	17.57429968	0.000152683	0.002466983	27343	Dmel	CG11191	Feb-58	44A2-44A2	2R:8000490..8002120(-1)	2R	8000490	8002120	treat
17	FBgn0033235	1350.274385	-0.066815444	0.043505734	17.18277599	0.000185698	0.002866805	21167	Dmel	CG8728	Feb-57	43F3-43F4	2R:7936866..7939114(-1)	2R	7936866	7939114	treat
18	FBgn0023171	414.6973451	-0.075654955	0.042456764	17.16130011	0.000187703	0.002887833	21170	Dmel	rnh1	Feb-57	43F2-43F2	2R:7931054..7932380(-1)	2R	7931054	7932380	treat
19	FBgn0013308	134.3845835	-0.395385613	0.11431144	17.1483212	0.000188925	0.002897503	27333	Dmel	Odc2	Feb-58	44A2-44A2	2R:8007246..8009062(1)	2R	8007246	8009062	treat
20	FBgn0029092	7129.88081	0.177861569	0.04869052	15.39833213	0.000453205	0.00559742	27503	Dmel	ced-6	Feb-60	45D7-45D8	2R:9434669..9444937(-1)	2R	9434669	9444937	treat
21	FBgn0033215	72.88095845	0.591040409	0.151674136	15.35294908	0.000463606	0.005671469	31486	Dmel	Dgat2	Feb-57	43E12-43E12	2R:7712578..7714182(1)	2R	7712578	7714182	treat
22	FBgn0003074	11257.27093	-0.350877659	0.092343964	15.22964681	0.000493088	0.005925749	27419	Dmel	Pgi	Feb-59	44F6-44F6	2R:8910900..8914069(-1)	2R	8910900	8914069	treat
23	FBgn0001285	1229.801788	-1.098243079	0.278255556	14.81013447	0.000608163	0.006867028	27900	Dmel	Jon44E	Feb-59	44E2-44E2	2R:8691448..8692844(1)	2R	8691448	8692844	treat
24	FBgn0033274	562.404927	0.211816777	0.084883565	14.7921498	0.000613657	0.006912757	17538	Dmel	CG14757	Feb-58	44B8-44B8	2R:8172364..8173613(-1)	2R	8172364	8173613	treat
25	FBgn0053774	451.235994	-0.198039256	0.088490146	14.73191681	0.000632419	0.007017791	23373	Dmel	CG33774	Feb-60	45D3-45D3	2R:9399753..9400329(-1)	2R	9399753	9400329	treat
26	FBgn0266805	26.44961886	0.55564062	0.159089288	14.70666875	0.000640453	0.007086582	30539	Dmel	lncRNA:CR45267	Feb-58	44A2-44A3	2R:8019176..8026595(1)	2R	8019176	8026595	treat
27	FBgn0033337	402.6341592	0.108508743	0.040320528	14.2176458	0.000817857	0.008497646	27319	Dmel	CG8272	Feb-59	44F2-44F3	2R:8888404..8891401(-1)	2R	8888404	8891401	treat
28	FBgn0033246	18479.32899	-0.382916248	0.10099514	14.16499536	0.000839673	0.008631424	21038	Dmel	ACC	Feb-58	44A1-44A2	2R:7974115..7991862(-1)	2R	7974115	7991862	treat
29	FBgn0265310	45.23664279	-0.485809722	0.130461124	14.17010744	0.00083753	0.008631424	29452	Dmel	lncRNA:CR44283	Feb-60	45B1-45B1	2R:9161484..9161998(1)	2R	9161484	9161998	treat
30	FBgn0033375	320.4512283	0.091007876	0.06433855	13.859503	0.000978244	0.009571753	27377	Dmel	CG8078	Feb-60	45A3-45A3	2R:9096931..9098525(-1)	2R	9096931	9098525	treat
31	FBgn0028562	71.60269046	0.179144313	0.165038409	13.83780132	0.000988916	0.00963549	27111	Dmel	sut2	Feb-58	44A4-44A4	2R:8087396..8089297(1)	2R	8087396	8089297	treat
32	FBgn0086784	2323.890485	0.145724082	0.039403946	13.77041014	0.001022806	0.009866122	27461	Dmel	stmA	Feb-59	44E3-44E3	2R:8729502..8734304(-1)	2R	8729502	8734304	treat
33	FBgn0033258	260.9299857	-0.032597219	0.088926921	13.40504248	0.001227812	0.011244432	27398	Dmel	CG8712	Feb-58	44A4-44A4	2R:8096792..8098484(-1)	2R	8096792	8098484	treat
34	FBgn0002891	335.8760005	-0.157618937	0.089338749	13.3847804	0.001240315	0.011302486	61	Dmel	mus205	Feb-57	43E17-43E17	2R:7793625..7801044(1)	2R	7793625	7801044	treat
35	FBgn0010220	540.5269907	0.124607843	0.036047762	12.23627459	0.002202555	0.016765176	27353	Dmel	Dbp45A	Feb-60	45A2-45A2	2R:9087834..9089802(1)	2R	9087834	9089802	treat
36	FBgn0033381	471.4167465	-0.100968398	0.079612313	12.04254272	0.002426583	0.017985898	3633	Dmel	GstE13	Feb-60	45A9-45A9	2R:9122125..9123309(1)	2R	9122125	9123309	treat
37	FBgn0265313	966.4365147	0.429856373	0.188945713	11.89877172	0.002607441	0.018938688	27402	Dmel	CG44286	Feb-60	45A11-45A12	2R:9138486..9141981(1)	2R	9138486	9141981	treat
38	FBgn0003892	164.6062052	0.422204121	0.125379654	11.24652177	0.003612841	0.023985536	27481	Dmel	ptc	Feb-59	44D5-44E1	2R:8649649..8665223(1)	2R	8649649	8665223	treat
39	FBgn0005695	2007.178897	-0.160672141	0.078832905	11.08630689	0.003914164	0.025513028	27459	Dmel	gcl	Feb-59	44E3-44E3	2R:8724258..8728999(1)	2R	8724258	8728999	treat
40	FBgn0025469	341.803173	0.043109809	0.052200184	10.50235364	0.005241347	0.030651692	27337	Dmel	slv	Feb-58	44A4-44A4	2R:8080559..8083357(-1)	2R	8080559	8083357	treat
41	FBgn0085459	11.42164572	-0.015447278	0.311783499	10.1353141	0.006297157	0.034673271	17495	Dmel	CG34430	Feb-57	43F5-43F5	2R:7943442..7944475(1)	2R	7943442	7944475	treat
42	FBgn0010504	778.0304009	-0.057998928	0.083942411	9.673840999	0.007931441	0.040993032	27390	Dmel	kermit	Feb-58	44B5-44B5	2R:8146918..8156654(-1)	2R	8146918	8156654	treat
43	FBgn0033294	452.0186464	-1.93785593	0.624087362	9.644115668	0.008050204	0.041409324	27328	Dmel	Mal-A4	Feb-59	44D1-44D1	2R:8458815..8460884(1)	2R	8458815	8460884	treat
44	FBgn0026326	785.0707631	-0.060723912	0.054643299	9.414836345	0.009028056	0.0449077	5274	Dmel	Mad1	Feb-60	45C4-45C4	2R:9288957..9291565(-1)	2R	9288957	9291565	treat
45	FBgn0027585	1404.430285	0.320606734	0.105420298	9.382165724	0.009176744	0.045266098	27460	Dmel	CG8740	Feb-59	44E3-44E4	2R:8735810..8759590(1)	2R	8735810	8759590	treat
46	FBgn0033265	261.5859976	-0.001993255	0.059751759	9.335936374	0.009391332	0.045906572	4051	Dmel	coil	Feb-58	44B3-44B3	2R:8124981..8127242(-1)	2R	8124981	8127242	treat
47	FBgn0033247	868.4887742	-0.248531765	0.08116734	9.32499823	0.009442834	0.045987613	21016	Dmel	Nup44A	Feb-58	44A2-44A2	2R:7988462..7991283(1)	2R	7988462	7991283	treat
48	FBgn0033229	803.4072933	0.139390604	0.062757037	9.308616821	0.009520495	0.046225875	17588	Dmel	CG12822	Feb-57	43E18-43E18	2R:7832171..7833841(1)	2R	7832171	7833841	treat
49	FBgn0033358	514.3151246	0.280539218	0.100112797	9.129259399	0.010413735	0.049210409	19153	Dmel	spab	Feb-59	44F12-44F12	2R:8963164..8968184(-1)	2R	8963164	8968184	treat
