## Additional file 8 for "Diverse biological processes coordinate the transcriptional response to nutritional changes in a *Drosophila melanogaster* multiparent population"

Table S 8: Nutrient sensing pathway (IIS, TOR, and FOXO) genes, 47 of which were significantly differentially expressed for the diet effect
FBgn	symbol	ModID	CG_Id	FC_DRHS_O	CG_Id	annotation_ID	baseMean	lfcSE	stat	pvalue	padj	FC_DR_B	FC_HS_B	FC_DRHS_B	FC_DR_H	FC_HS_H	FC_DRHS_H	FC_DR_O
FBgn0000117	arm	tan	0.082323	0.098118	FBgn0000117	CG11579	7076.541045	0.037116	10.805547	0.004504	0.027942	0.020012	0.04918	-0.029168	0.123701	0.176231	-0.05253	0.180441
FBgn0000117	arm	tan	0.082323	0.098118	FBgn0000117	CG11579	7076.541045	0.037116	10.805547	0.004504	0.027942	0.020012	0.04918	-0.029168	0.123701	0.176231	-0.05253	0.180441
FBgn0000490	dpp	turquoise	0.161919	-0.065343	FBgn0000490	CG9885	323.763466	0.10252	15.008358	0.000551	0.006386	0.083503	0.426462	-0.342959	0.372439	0.541461	-0.169022	0.096576
FBgn0000659	fkh	turquoise	1.30269	-1.684012	FBgn0000659	CG10002	510.514347	0.237348	9.545244	0.008458	0.042889	0.091696	0.33879	-0.247094	0.682815	0.611649	0.071165	-0.381322
FBgn0003366	sev	turquoise	1.192097	0.047592	FBgn0003366	CG18085	1179.11716	0.14209	17.692599	0.000144	0.002359	0.198575	0.092552	0.106024	0.348108	0.337389	0.010719	1.239689
FBgn0003651	svp	turquoise	2.002145	-0.815974	FBgn0003651	CG11502	1400.162142	0.151118	12.727002	0.001723	0.014136	-0.096793	0.337232	-0.434025	-0.022065	-0.046295	0.02423	1.186171
FBgn0003867	tsl	turquoise	-0.099659	0.064901	FBgn0003867	CG6705	1545.299475	0.078997	25.767688	3.00E-06	0.000113	-0.203179	-0.370076	0.166896	-0.478474	-0.597086	0.118612	-0.034758
FBgn0003882	tub	pink	-0.016348	-0.117252	FBgn0003882	CG10520	1226.191095	0.027285	15.978532	0.000339	0.004488	-0.118214	-0.030445	-0.087769	-0.050708	-0.011473	-0.039235	-0.1336
FBgn0003997	hid	turquoise	0.222601	-0.03801	FBgn0003997	CG5123	285.371862	0.073228	12.915301	0.001568	0.013386	-0.178756	0.111974	-0.29073	0.156825	0.420996	-0.264171	0.18459
FBgn0003997	hid	turquoise	0.222601	-0.03801	FBgn0003997	CG5123	285.371862	0.073228	12.915301	0.001568	0.013386	-0.178756	0.111974	-0.29073	0.156825	0.420996	-0.264171	0.18459
FBgn0004107	Cdk2	black	-0.162723	-0.159364	FBgn0004107	CG10498	776.784814	0.138216	11.010376	0.004066	0.026115	-0.720339	-0.39784	-0.322499	-0.371108	-0.202128	-0.16898	-0.322087
FBgn0004395	unk	darkgrey	0.093834	0.161644	FBgn0004395	CG4620	1179.309363	0.073205	11.924648	0.002574	0.018821	-0.151861	0.345309	-0.49717	0.123926	0.294676	-0.170751	0.255478
FBgn0005695	gcl	black	-0.02133	-0.032511	FBgn0005695	CG8411	2007.178897	0.078833	11.086307	0.003914	0.025561	-0.46844	-0.26832	-0.20012	-0.268042	-0.191479	-0.076563	-0.053841
FBgn0010389	htl	turquoise	0.345122	0.052483	FBgn0010389	CG7223	283.103883	0.105228	11.171883	0.00375	0.024746	0.004549	0.35856	-0.354012	0.346768	0.340085	0.006684	0.397605
FBgn0013973	Gycbeta100B	blue	0	0	FBgn0013973	CG1470	517.980722	0.095025	20.173701	4.20E-05	0.000947	0.33673	0.6411	-0.30437	0.28592	0.316307	-0.030387	0
FBgn0015218	eIF4E1	black	-0.162393	-0.132681	FBgn0015218	CG4035	7053.239736	0.05295	14.687444	0.000647	0.007148	-0.146106	-0.212582	0.066476	-0.09861	-0.133632	0.035022	-0.295074
FBgn0020299	stumps	turquoise	0.221771	-0.259065	FBgn0020299	CG31317	312.288197	0.11184	11.586083	0.003049	0.021228	0.027768	0.383344	-0.355575	0.218446	0.435478	-0.217033	-0.037294
FBgn0023169	AMPKalpha	blue	0.102852	0.055662	FBgn0023169	CG3051	3208.124566	0.039275	11.65898	0.00294	0.020666	0.091956	0.178172	-0.086216	0.043407	0.104912	-0.061505	0.158513
FBgn0023169	AMPKalpha	blue	0.102852	0.055662	FBgn0023169	CG3051	3208.124566	0.039275	11.65898	0.00294	0.020666	0.091956	0.178172	-0.086216	0.043407	0.104912	-0.061505	0.158513
FBgn0025724	beta'COP	lightyellow	-0.016608	0.192819	FBgn0025724	CG6699	2877.958388	0.044483	23.862648	7.00E-06	0.000227	0.188418	-0.093127	0.281545	0.008176	-0.163463	0.17164	0.176211
FBgn0025725	alphaCOP	cyan	-0.044033	0.121018	FBgn0025725	CG7961	2915.411548	0.042747	12.131372	0.002321	0.017427	0.18912	-0.009616	0.198736	0.032243	-0.082244	0.114486	0.076986
FBgn0025790	TBPH	red	0.070287	0.05589	FBgn0025790	CG10327	1151.065075	0.041622	14.317637	0.000778	0.008209	0.055044	0.117167	-0.062123	0.220314	0.224217	-0.003903	0.126177
FBgn0027518	Wdr24	black	0.017998	-0.072132	FBgn0027518	CG7609	475.903032	0.034248	11.662576	0.002934	0.020641	-0.136511	0.020721	-0.157232	-0.067666	0.078535	-0.146201	-0.054134
FBgn0027932	Akap200	black	0.00785	-0.115772	FBgn0027932	CG13388	5012.031857	0.107713	10.916528	0.004261	0.026981	0.047073	0.496277	-0.449204	0.070415	0.409659	-0.339244	-0.107922
FBgn0033247	Nup44A	black	0.046532	0.126899	FBgn0033247	CG8722	868.488774	0.081167	9.324998	0.009443	0.046075	-0.012128	-0.110027	0.097899	-0.460417	-0.67126	0.210843	0.173431
FBgn0035542	DOR	turquoise	-0.013787	-0.076162	FBgn0035542	CG11347	4315.531028	0.083677	17.992314	0.000124	0.002097	0.200906	0.64427	-0.443364	0.245011	0.402529	-0.157518	-0.089949
FBgn0035626	lin-28	cyan	2.095179	1.161752	FBgn0035626	CG17334	15.765894	0.471496	10.00006	0.006738	0.036596	0.357947	0.772288	-0.414341	1.257573	0.336374	0.921199	3.256931
FBgn0037007	CG5059	turquoise	0.274354	-0.075616	FBgn0037007	CG5059	6650.66307	0.069881	20.520522	3.50E-05	0.000839	-0.012596	0.428101	-0.440697	-0.092366	0.151132	-0.243498	0.198738
FBgn0037741	CG16908	black	0.080851	-0.117097	FBgn0037741	CG16908	362.026445	0.043291	16.88636	0.000215	0.003201	-0.247197	0.04737	-0.294567	0.014563	0.165919	-0.151355	-0.036246
FBgn0038788	Sirt2	blue	0.091165	0.182863	FBgn0038788	CG5085	504.378142	0.046121	27.022578	1.00E-06	6.50E-05	0.201393	0.263137	-0.061744	0.183402	0.233771	-0.050369	0.274028
FBgn0041184	Socs36E	turquoise	0.540185	0.116784	FBgn0041184	CG15154	715.359648	0.106802	24.304348	5.00E-06	0.000195	0.603974	0.148667	0.455307	0.3305	0.248461	0.082039	0.65697
FBgn0041191	Rheb	turquoise	-0.090311	0.028146	FBgn0041191	CG1081	2442.565376	0.046597	11.052237	0.003981	0.025831	0.003349	0.284626	-0.281277	-0.194612	0.011278	-0.20589	-0.062165
FBgn0041191	Rheb	turquoise	-0.090311	0.028146	FBgn0041191	CG1081	2442.565376	0.046597	11.052237	0.003981	0.025831	0.003349	0.284626	-0.281277	-0.194612	0.011278	-0.20589	-0.062165
FBgn0041191	Rheb	turquoise	-0.090311	0.028146	FBgn0041191	CG1081	2442.565376	0.046597	11.052237	0.003981	0.025831	0.003349	0.284626	-0.281277	-0.194612	0.011278	-0.20589	-0.062165
FBgn0044048	Ilp5	red	0	0	FBgn0044048	CG33273	237.2617	0.234814	12.71028	0.001738	0.014195	-2.241361	-1.060532	-1.180829	-0.669156	-0.583838	-0.085319	0
FBgn0044048	Ilp5	red	0	0	FBgn0044048	CG33273	237.2617	0.234814	12.71028	0.001738	0.014195	-2.241361	-1.060532	-1.180829	-0.669156	-0.583838	-0.085319	0
FBgn0260635	Diap1	turquoise	0.045042	0.119549	FBgn0260635	CG12284	4377.065133	0.03727	26.068322	2.00E-06	1.00E-04	0.282328	0.21698	0.065347	0.118648	0.094155	0.024493	0.16459
FBgn0260945	Atg1	grey	0.073453	-0.127296	FBgn0260945	CG10967	2242.28616	0.059891	9.22184	0.009943	0.047708	-0.214094	0.115592	-0.329686	0.129438	0.203269	-0.073831	-0.053842
FBgn0260945	Atg1	grey	0.073453	-0.127296	FBgn0260945	CG10967	2242.28616	0.059891	9.22184	0.009943	0.047708	-0.214094	0.115592	-0.329686	0.129438	0.203269	-0.073831	-0.053842
FBgn0262656	Myc	grey	0.000148	-0.274291	FBgn0262656	CG10798	2126.986248	0.112177	10.097482	0.006417	0.03525	-0.170684	0.422821	-0.593505	0.089093	0.262722	-0.173629	-0.274143
FBgn0262656	Myc	grey	0.000148	-0.274291	FBgn0262656	CG10798	2126.986248	0.112177	10.097482	0.006417	0.03525	-0.170684	0.422821	-0.593505	0.089093	0.262722	-0.173629	-0.274143
FBgn0264075	tgo	lightcyan	-0.056712	-0.199721	FBgn0264075	CG11987	934.674861	0.077876	11.483565	0.003209	0.021975	-0.377138	0.050667	-0.427805	-9.00E-06	0.121838	-0.121848	-0.256433
FBgn0265262	Vha68-1	blue	0.612192	0.23239	FBgn0265262	CG12403	2727.759884	0.07993	35.95689	0	2.00E-06	0.212442	0.352482	-0.140039	0.3222	0.361241	-0.039041	0.844582
FBgn0266599	Hsc70-4	greenyellow	0.110883	0.079565	FBgn0266599	CG4264	81470.80848	0.039335	23.329367	9.00E-06	0.000276	0.239473	0.266178	-0.026705	0.097451	0.084965	0.012486	0.190448
FBgn0267339	p38c	cyan	0.06433	-0.040393	FBgn0267339	CG33338	145.560935	0.138455	12.747742	0.001706	0.01403	0.739464	0.467595	0.271869	0.478936	0.524189	-0.045253	0.023936
FBgn0283468	slmb	black	-0.018407	0.031462	FBgn0283468	CG3412	3102.52242	0.041791	10.245587	0.005959	0.033448	-0.293852	-0.179699	-0.114154	-0.077606	-0.149114	0.071507	0.013056
FBgn0283468	slmb	black	-0.018407	0.031462	FBgn0283468	CG3412	3102.52242	0.041791	10.245587	0.005959	0.033448	-0.293852	-0.179699	-0.114154	-0.077606	-0.149114	0.071507	0.013056
