## Additional file 4 for "Diverse biological processes coordinate the transcriptional response to nutritional changes in a *Drosophila melanogaster* multiparent population"

### Sheet: Table_S3_GSEA_sigPathways_sigGO
Table S4: Pathways and GO terms from Gene set enrichment analysis using R GAGE package
sn	term	stat.mean	q.val	relative to C or DR rel.HS	analysis
1	dme00190 Oxidative phosphorylation	3.20205	0.0736012	DR_B	pathway
2	dme01100 Metabolic pathways	5.37823	2.94e-06	DRHS_B	pathway
3	dme01200 Carbon metabolism	3.31065	0.0226339	DRHS_B	pathway
4	dme00190 Oxidative phosphorylation	2.94614	0.045236	DRHS_B	pathway
5	dme04141 Protein processing in endoplasmic reticulum	2.82862	0.045236	DRHS_B	pathway
6	dme01230 Biosynthesis of amino acids	2.5158	0.084158	DRHS_B	pathway
7	dme00983 Drug metabolism - other enzymes	2.37714	0.084158	DRHS_B	pathway
8	dme03060 Protein export	2.43533	0.084158	DRHS_B	pathway
9	dme00270 Cysteine and methionine metabolism	2.32733	0.084158	DRHS_B	pathway
10	dme00010 Glycolysis / Gluconeogenesis	2.21444	0.084158	DRHS_B	pathway
11	dme00260 Glycine, serine and threonine metabolism	2.16093	0.084158	DRHS_B	pathway
12	dme00980 Metabolism of xenobiotics by cytochrome P450	2.09653	0.084158	DRHS_B	pathway
13	dme00500 Starch and sucrose metabolism	2.13001	0.084158	DRHS_B	pathway
14	dme00051 Fructose and mannose metabolism	2.12986	0.084158	DRHS_B	pathway
15	dme00040 Pentose and glucuronate interconversions	2.08086	0.084158	DRHS_B	pathway
1	GO:0044281 small molecule metabolic process	4.48784	0.00583534	DRHS_B	GO term
2	GO:0006082 organic acid metabolic process	3.79186	0.0391154	DRHS_B	GO term
3	GO:0043436 oxoacid metabolic process	3.79186	0.0391154	DRHS_B	GO term
4	GO:0019752 carboxylic acid metabolic process	3.74501	0.0391154	DRHS_B	GO term
5	GO:1901135 carbohydrate derivative metabolic process	3.61974	0.041781	DRHS_B	GO term
6	GO:0044282 small molecule catabolic process	3.6948	0.041781	DRHS_B	GO term
7	GO:0007154 cell communication	4.10001	0.0172971	HS_B	GO term
8	GO:0023052 signaling	4.06446	0.0172971	HS_B	GO term
9	GO:0003008 system process	3.87495	0.029193	HS_B	GO term
10	GO:0007154 cell communication	5.07979	0.000183837	HS_H	GO term
11	GO:0023052 signaling	5.05875	0.000183837	HS_H	GO term
12	GO:0007165 signal transduction	4.56279	0.00136863	HS_H	GO term
13	GO:0007275 multicellular organism development	3.702	0.0361612	HS_H	GO term
14	GO:0051716 cellular response to stimulus	3.52196	0.0465078	HS_H	GO term
15	GO:0007399 nervous system development	3.49044	0.0465078	HS_H	GO term
16	GO:0051179 localization	3.44991	0.0465078	HS_H	GO term
17	GO:0010468 regulation of gene expression	3.4656	0.0465078	HS_H	GO term
18	GO:0009887 animal organ morphogenesis	3.45459	0.0465078	HS_H	GO term
19	GO:0060255 regulation of macromolecule metabolic process	3.39973	0.0465078	HS_H	GO term
20	GO:0009653 anatomical structure morphogenesis	3.37075	0.0465224	HS_H	GO term
21	GO:0007267 cell-cell signaling	3.35326	0.0496916	HS_H	GO term
22	GO:0051252 regulation of RNA metabolic process	3.27985	0.0496916	HS_H	GO term
23	GO:0048731 system development	3.25888	0.0496916	HS_H	GO term
24	GO:0080090 regulation of primary metabolic process	3.17981	0.0496916	HS_H	GO term
25	GO:0007010 cytoskeleton organization	3.20478	0.0496916	HS_H	GO term
26	GO:0019219 regulation of nucleobase-containing compound metabolic process	3.17806	0.0496916	HS_H	GO term
27	GO:0010556 regulation of macromolecule biosynthetic process	3.17745	0.0496916	HS_H	GO term
28	GO:2000112 regulation of cellular macromolecule biosynthetic process	3.17421	0.0496916	HS_H	GO term
29	GO:0006355 regulation of transcription, DNA-templated	3.12284	0.0496916	HS_H	GO term
30	GO:1903506 regulation of nucleic acid-templated transcription	3.12284	0.0496916	HS_H	GO term
31	GO:2001141 regulation of RNA biosynthetic process	3.12284	0.0496916	HS_H	GO term
32	GO:0006351 transcription, DNA-templated	3.11648	0.0496916	HS_H	GO term
33	GO:0097659 nucleic acid-templated transcription	3.11648	0.0496916	HS_H	GO term
34	GO:0009888 tissue development	3.09762	0.0496916	HS_H	GO term
35	GO:0035295 tube development	3.11006	0.0496916	HS_H	GO term
36	GO:0040007 growth	3.10644	0.0496916	HS_H	GO term
37	GO:0048729 tissue morphogenesis	3.07881	0.0496916	HS_H	GO term
38	GO:0048589 developmental growth	3.10956	0.0496916	HS_H	GO term
39	GO:0007268 chemical synaptic transmission	3.08924	0.0496916	HS_H	GO term
40	GO:0098916 anterograde trans-synaptic signaling	3.08924	0.0496916	HS_H	GO term
41	GO:0099536 synaptic signaling	3.08924	0.0496916	HS_H	GO term
42	GO:0099537 trans-synaptic signaling	3.08924	0.0496916	HS_H	GO term
43	GO:0048468 cell development	3.02151	0.0496916	HS_H	GO term
