## Additional file 10 for "Diverse biological processes coordinate the transcriptional response to nutritional changes in a *Drosophila melanogaster* multiparent population"

### Sheet: Table_S2a_SampleInfo.csv
Table 10: Sample information and RNA quality
Sample	Sample ID	Organism	Concentration, Qubit (ng/ul)	Concentration, Nanodrop (ng/ul)	260/280	260/230	DNA/RNA Extraction Method
1	C-1_H	Drosophila melanogaster	152	447.4	2027	2.61	TRIzol, then RNeasy Plus Mini Kit (with gDNA eliminator)
2	C-1_B	Drosophila melanogaster	50.8	701.2	2.3	2.27	TRIzol, then RNeasy Plus Mini Kit (with gDNA eliminator)
3	C-1_O	Drosophila melanogaster	34.4	1083.4	2.28	2.7	TRIzol, then RNeasy Plus Mini Kit (with gDNA eliminator)
4	DR-1_H	Drosophila melanogaster	91	406.7	2.26	2.61	TRIzol, then RNeasy Plus Mini Kit (with gDNA eliminator)
5	DR-1_B	Drosophila melanogaster	11.7	579.9	2.19	2.49	TRIzol, then RNeasy Plus Mini Kit (with gDNA eliminator)
6	DR-1_O	Drosophila melanogaster	16.7	778.6	2.29	2.67	TRIzol, then RNeasy Plus Mini Kit (with gDNA eliminator)
7	HS-1_H	Drosophila melanogaster	82.4	413.7	2.27	2.53	TRIzol, then RNeasy Plus Mini Kit (with gDNA eliminator)
8	HS-1_B	Drosophila melanogaster	10.3	507.5	2.24	2.46	TRIzol, then RNeasy Plus Mini Kit (with gDNA eliminator)
9	HS-1_O	Drosophila melanogaster	11.2	552.1	2.22	2.56	TRIzol, then RNeasy Plus Mini Kit (with gDNA eliminator)
10	C-2_H	Drosophila melanogaster	184	527.7	2.22	2.53	TRIzol, then RNeasy Plus Mini Kit (with gDNA eliminator)
11	C-2_B	Drosophila melanogaster	20.8	673.2	2.29	2.63	TRIzol, then RNeasy Plus Mini Kit (with gDNA eliminator)
12	C-2_O	Drosophila melanogaster	33.2	1153.3	2.27	2.45	TRIzol, then RNeasy Plus Mini Kit (with gDNA eliminator)
13	DR-2_H	Drosophila melanogaster	148	572.3	2.2	2.36	TRIzol, then RNeasy Plus Mini Kit (with gDNA eliminator)
14	DR-2_B	Drosophila melanogaster	14.5	587.2	2.2	2.33	TRIzol, then RNeasy Plus Mini Kit (with gDNA eliminator)
15	DR-2_O	Drosophila melanogaster	52.4	1251.4	2.28	2.63	TRIzol, then RNeasy Plus Mini Kit (with gDNA eliminator)
16	HS-2_H	Drosophila melanogaster	108	440.6	2.25	2.5	TRIzol, then RNeasy Plus Mini Kit (with gDNA eliminator)
17	HS-2_B	Drosophila melanogaster	126	336.8	2.28	2.03	TRIzol, then RNeasy Plus Mini Kit (with gDNA eliminator)
18	HS-2_O	Drosophila melanogaster	29	954.8	2.27	2.47	TRIzol, then RNeasy Plus Mini Kit (with gDNA eliminator)
19	C-3_H	Drosophila melanogaster	150	571.9	2.19	2.45	TRIzol, then RNeasy Plus Mini Kit (with gDNA eliminator)
20	C-3_B	Drosophila melanogaster	20.6	761.9	2.29	2.7	TRIzol, then RNeasy Plus Mini Kit (with gDNA eliminator)
21	C-3_O	Drosophila melanogaster	42.6	1135.6	2.26	2.66	TRIzol, then RNeasy Plus Mini Kit (with gDNA eliminator)
22	DR-3_H	Drosophila melanogaster	106	375	2.28	2.58	TRIzol, then RNeasy Plus Mini Kit (with gDNA eliminator)
23	DR-3_B	Drosophila melanogaster	14.3	527	2.23	2.52	TRIzol, then RNeasy Plus Mini Kit (with gDNA eliminator)
24	DR-3_O	Drosophila melanogaster	14	504	2.26	2.1	TRIzol, then RNeasy Plus Mini Kit (with gDNA eliminator)
25	HS-3_H	Drosophila melanogaster	96.8	323.3	2.29	2.62	TRIzol, then RNeasy Plus Mini Kit (with gDNA eliminator)
26	HS-3_B	Drosophila melanogaster	62.6	458.3	2.26	2.55	TRIzol, then RNeasy Plus Mini Kit (with gDNA eliminator)
27	HS-3_O	Drosophila melanogaster	14.9	454.4	2.27	1.87	TRIzol, then RNeasy Plus Mini Kit (with gDNA eliminator)
28	C-4_H	Drosophila melanogaster	190	535.7	2.21	2.5	TRIzol, then RNeasy Plus Mini Kit (with gDNA eliminator)
29	C-4_B	Drosophila melanogaster	22.2	1002.8	2.29	2.7	TRIzol, then RNeasy Plus Mini Kit (with gDNA eliminator)
30	C-4_O	Drosophila melanogaster	17.2	913.4	2.27	2.7	TRIzol, then RNeasy Plus Mini Kit (with gDNA eliminator)
31	DR-4_H	Drosophila melanogaster	136	341.8	2.28	2.44	TRIzol, then RNeasy Plus Mini Kit (with gDNA eliminator)
32	DR-4_B	Drosophila melanogaster	19.8	782.6	2.29	2.7	TRIzol, then RNeasy Plus Mini Kit (with gDNA eliminator)
33	DR-4_O	Drosophila melanogaster	37.2	232.9	2.29	2.56	TRIzol, then RNeasy Plus Mini Kit (with gDNA eliminator)
34	HS-4_H	Drosophila melanogaster	122	398.1	2.27	2.58	TRIzol, then RNeasy Plus Mini Kit (with gDNA eliminator)
35	HS-4_B	Drosophila melanogaster	21.4	559.6	2.21	2.47	TRIzol, then RNeasy Plus Mini Kit (with gDNA eliminator)
36	HS-4_O	Drosophila melanogaster	37.6	707	2.28	2.54	TRIzol, then RNeasy Plus Mini Kit (with gDNA eliminator)
37	C-5_H	Drosophila melanogaster	184	566.7	2.21	2.52	TRIzol, then RNeasy Plus Mini Kit (with gDNA eliminator)
38	C-5_B	Drosophila melanogaster	20.8	593.1	2.18	2.51	TRIzol, then RNeasy Plus Mini Kit (with gDNA eliminator)
39	C-5_O	Drosophila melanogaster	5.36	2457.1	2.24	2.56	TRIzol, then RNeasy Plus Mini Kit (with gDNA eliminator)
40	DR-5_H	Drosophila melanogaster	118	361.9	2.25	1.74	TRIzol, then RNeasy Plus Mini Kit (with gDNA eliminator)
41	DR-5_B	Drosophila melanogaster	17.5	486.1	2.25	2.3	TRIzol, then RNeasy Plus Mini Kit (with gDNA eliminator)
42	DR-5_O	Drosophila melanogaster	2.39	1173.9	2.27	2.72	TRIzol, then RNeasy Plus Mini Kit (with gDNA eliminator)
43	HS-5_H	Drosophila melanogaster	122	358.8	2.27	2.26	TRIzol, then RNeasy Plus Mini Kit (with gDNA eliminator)
44	HS-5_B	Drosophila melanogaster	17.2	549.8	2.21	2.5	TRIzol, then RNeasy Plus Mini Kit (with gDNA eliminator)
45	HS-5_O	Drosophila melanogaster	29	1846.6	2.26	2.7	TRIzol, then RNeasy Plus Mini Kit (with gDNA eliminator)
46	C-6_H	Drosophila melanogaster	150	692.7	2.31	2.68	TRIzol, then RNeasy Plus Mini Kit (with gDNA eliminator)
47	C-6_B	Drosophila melanogaster	20.8	564.3	2.21	2.55	TRIzol, then RNeasy Plus Mini Kit (with gDNA eliminator)
48	C-6_O	Drosophila melanogaster	54.8	979	2.3	2.76	TRIzol, then RNeasy Plus Mini Kit (with gDNA eliminator)
49	DR-6_H	Drosophila melanogaster	7.4	433.6	2.27	2.6	TRIzol, then RNeasy Plus Mini Kit (with gDNA eliminator)
50	DR-6_B	Drosophila melanogaster	22.8	523.9	2.23	2.55	TRIzol, then RNeasy Plus Mini Kit (with gDNA eliminator)
51	DR-6_O	Drosophila melanogaster	48	494.9	2.26	2.48	TRIzol, then RNeasy Plus Mini Kit (with gDNA eliminator)
52	HS-6_H	Drosophila melanogaster	142	392	2.28	2.6	TRIzol, then RNeasy Plus Mini Kit (with gDNA eliminator)
53	HS-6_B	Drosophila melanogaster	16.5	549.9	2.24	2.54	TRIzol, then RNeasy Plus Mini Kit (with gDNA eliminator)
54	HS-6_O	Drosophila melanogaster	62.4	1198.8	2.28	2.72	TRIzol, then RNeasy Plus Mini Kit (with gDNA eliminator)
