## Additional file 11 for "Diverse biological processes coordinate the transcriptional response to nutritional changes in a *Drosophila melanogaster* multiparent population"

### Sheet: Table_S2b_SampleInfo.csv
Table 11: Husbandry and sample preparation batches
batch	generation	collect_eggs	flies_released	dissection	RNA_isolation	Qiagen_purification
Group 1	G9	2016-05-25	2016-06-06	2016-06-16	2001-08-04	2001-08-04
Group 2	G9	2016-05-26	2016-06-07	2016-06-17	2016-08-07	2016-08-07
Group 3	G9	2016-06-01	2016-06-13	2016-06-23	2016-08-08	2016-08-08
Group 4	G9	2016-06-02	2016-06-14	2016-06-24	2016-08-10	2016-08-10
Group 5	G10	2016-06-08	2016-06-20	2016-06-30	2016-08-11	2016-08-11
Group 6	G10	2016-06-09	2016-06-21	2016-07-01	2016-08-12	2016-08-12
